# Global and genetic regulation of gene expression in human endothelial and vascular smooth muscle cells

**DOI:** 10.1101/2024.12.25.630318

**Authors:** Pengyuan Liu, Atrayee Ray, Yong Liu, Manoj K. Mishra, Qiongzi Qiu, Rajan Pandey, Bhavika Therani, Jing Huang, Jiayi Ren, Cary Stelloh, Xiaowen Bai, Andrew S. Greene, Allen W. Cowley, Aron M. Geurts, Sridhar Rao, Mingyu Liang

## Abstract

**Background:** The understanding of genetic and epigenetic regulation of gene expression in endothelial and vascular smooth muscle cells remains fragmented with limited experimental validation.

**Methods:** Chromatin conformation (Micro-C), DNA methylation (RRBS), chromatin accessibility (ATAC-seq), and transcriptome profiles (RNA-seq) were mapped in human induced pluripotent stem cell (hiPSC)-derived, isogenic endothelial and vascular smooth muscle cells (iECs and iVSMCs). CTCF and RAD21 were depleted to assess the functional relevance of chromatin architecture, and genome editing was used to evaluate the allelic effect of a blood pressure-associated single nucleotide polymorphism (SNP).

**Results:** Significant correlations were identified between gene expression levels and chromatin interactions, chromatin accessibility, and DNA methylation in iECs and iVSMCs, with chromatin interactions showing the strongest association. Chromatin contact regions displayed distinct epigenetic landscapes depending on the types of regulatory element interactions involved. Perturbation of CTCF and RAD21 revealed their differential regulatory effects, particularly on the expression of genes overlapping chromatin contacts, with RAD21 exhibiting a broader regulatory impact. SNPs associated with several vascular traits were enriched in chromatin loops or accessible regions in iECs or iVSMCs. Precise genome editing demonstrated allele-dependent effects of SNP rs9833313 on the expression of *SHOX2* located 247.4 kbp away but within the same chromatin loops as the SNP.

**Conclusion:** This study provides an extensive epigenetic landscape of vascular cells that may drive novel research on the role of genetic and epigenetic mechanisms of vascular function and disease as demonstrated by our targeted experiments.
