## Supplementary tables for "Global and genetic regulation of gene expression in human endothelial and vascular smooth muscle cells"

### Sheet: Description
Table S1	Quality control metrics for RNA-seq libraries
Table S2	Quality control metrics for RRBS libraries
Table S3	Quality control metrics for ATAC-seq libraries
Table S4	Quality control metrics for micro-C libraries
Table S5	QC metrics of RNA-seq libraries with knockdown of CTCF or Rad21
Table S6	Gene sets enriched in iECs with the low-SBP allele of rs9833313
Table S7	Sequences of primers, shRNA, and sgRNA used in the study
Table S8	List of antibodies used

### Sheet: S1
Table S1 Quality control metrics for RNA-seq libraries
Sample ID	Yield (Gb)	# Reads	% of >= Q30 Bases	Mean Quality Score	Mapping rate (%)
ECR	12.9989	86900324	98.4506	35.3669	97.57
ECY	12.4761	83464420	98.4006	35.2193	97.11
VSMCR	12.1143	80982048	97.6191	35.0988	96.68
VSMCY	15.4868	103682434	98.4132	35.1903	97.11
ECR2	12.5141	83943586	96.6278	34.6785	95.55
ECR3	11.7951	79049548	96.7579	34.6798	95.54
VSMCR2	12.7226	85323278	97.305	34.8082	96.13
VSMCR3	12.8556	86193554	96.9094	34.7032	95.75

### Sheet: S2
Table S2 Quality control metrics for RRBS libraries
Sample ID	Yield (Mbases)	# Reads	% of >= Q30 Bases (PF)	Mean Quality Score (PF)	% of mapping rate	% of BS_conversion	CpG.sites	CpG.sites>=5x	CpG.sites>=10x
IEC1RR	1983.91	27876944	97.3569	35.5658	61.9	99.9409	1783127	1322115	1082201
IEC2RR	2100.39	26846342	97.1867	35.4763	62	99.9599	2106627	1437662	1153879
IEC3RR	2745.04	32096416	96.8369	35.3548	64.5	99.9627	2385390	1695080	1371289
IEC4RR	2743.98	34547350	97.2995	35.5362	58.5	99.9611	2158187	1571667	1289921
IVSMC1RR	2808.4	33898426	97.0445	35.4356	63.7	99.9595	2256530	1646513	1337143
IVSMC2RR	2899.82	34528142	96.8343	35.3654	63.5	99.9592	2422267	1756766	1424253
IVSMC3RR	2272.32	26964596	96.35	35.2876	64.3	99.9606	2257656	1542052	1219680
IVSMC4RR	2742.79	30011002	96.9329	35.3428	58.3	99.9605	2644816	1792364	1397784

### Sheet: S3
Table S3 Quality control metrics for ATAC-seq libraries
Sample.ID	# Reads	Mapping rate (%)	NRF	PBC1	PBC2	# Peaks (q <0.01)	Nucleosome free region present	Mononucleosome peak present	FRiP	TSS
EC-1	79557726	96.68	0.818705	0.822887	5.58568	194126	TRUE	TRUE	0.226383	14.613
VSMC-1	103654146	98.71	0.861889	0.862189	7.19948	223498	TRUE	TRUE	0.212883	14.0888
VSMC-2	53327876	98.47	0.793529	0.806816	5.20425	289629	TRUE	TRUE	0.517911	31.8562
VSMC-3	48257026	98.69	0.761758	0.781993	4.58334	289688	TRUE	TRUE	0.535644	34.6588
NRF: Non-Redundant Fraction; PBC: PCR Bottlenecking Coefficients: FRiP: Fraction of Reads in Peaks; TSS: Transcript Start Site

### Sheet: S4
Table S4 Quality control metrics for micro-C libraries
	iEC		iVSMC
Total Read Pairs	877703225	1	920432088	1
Unmapped Read Pairs	46903057	0.0534	51446681	0.0559
Mapped Read Pairs	714507931	0.8141	703004511	0.7638
PCR Dup Read Pairs	352719368	0.4019	257612316	0.2799
No-Dup Read Pairs	361788563	0.4122	445392195	0.4839
No-Dup Cis Read Pairs	295946411	0.818	322531718	0.7242
No-Dup Trans Read Pairs	65842152	0.182	122860477	0.2758
No-Dup Valid Read Pairs (cis >= 1kb + trans)	305791580	0.8452	410902375	0.9226
No-Dup Cis Read Pairs < 1kb	55996983	0.1548	34489820	0.0774
No-Dup Cis Read Pairs >= 1kb	239949428	0.6632	288041898	0.6467
No-Dup Cis Read Pairs >= 10kb	187853778	0.5192	245019266	0.5501

### Sheet: S5
Table S5 QC metrics of RNA-seq libraries with knockdown of CTCF or Rad21
Sample ID	Yield (Gb)	# Reads	% of >= Q30 Bases	Mean Quality Score	Mapping rate (%)
iECnR1	6.24246	41911012	98.753	35.6845	96.93
iECnR2	7.71335	51772628	98.7793	35.6815	96.77
iECnR3	7.05472	47349966	98.8785	35.7284	96.73
iECT1R1	7.78548	52285866	98.7133	35.6911	96.04
iECT1R2	8.10294	54410810	98.7854	35.6988	96.37
iECT1R3	7.43909	49945416	98.8378	35.6997	96.61
iECT3R1	8.23976	55344484	98.8213	35.7102	95.24
iECT3R2	6.91493	46422388	98.745	35.6832	94.61
iECT3R3	6.19618	41607760	98.8653	35.7034	95.29
iERD2R1	7.13583	47972142	98.7898	35.7031	96.09
iERD2R2	6.02528	40463314	98.7751	35.7005	96.29
iERD2R3	8.23617	55294776	98.8723	35.7197	96.33
iERD4R1	7.02446	47172224	98.7409	35.6894	95.2
iERD4R2	6.88651	46226334	98.8037	35.7018	94.57
iERD4R3	7.51053	50420512	98.8076	35.7034	94.28

### Sheet: S6
Table S6 Gene sets enriched in iECs with the low-SBP allele of rs9833313
S. No.	GENE SET (GSEA functional enrichment analysis)	SIZE	ES	NES	NOM p-val	FDR q-val	FWER p-val	RANK AT MAX	LEADING EDGE
1	HALLMARK_EPITHELIAL_MESENCHYMAL_TRANSITION	200	0.55	2.62	0	0	0	8262	tags=49%, list=17%, signal=58%
2	HALLMARK_GLYCOLYSIS	199	0.43	2.06	0	0	0	8275	tags=31%, list=17%, signal=37%
3	HALLMARK_ESTROGEN_RESPONSE_EARLY	196	0.41	1.97	0	0	0.001	7990	tags=32%, list=17%, signal=38%
4	HALLMARK_HYPOXIA	200	0.38	1.85	0	0.002	0.007	7485	tags=31%, list=15%, signal=36%
5	HALLMARK_COAGULATION	128	0.38	1.76	0	0.004	0.016	8653	tags=35%, list=18%, signal=43%
6	HALLMARK_ESTROGEN_RESPONSE_LATE	194	0.35	1.68	0	0.008	0.039	17001	tags=53%, list=35%, signal=82%
7	HALLMARK_INFLAMMATORY_RESPONSE	198	0.35	1.68	0	0.008	0.042	8914	tags=32%, list=18%, signal=39%
8	HALLMARK_UV_RESPONSE_DN	144	0.36	1.66	0.003	0.008	0.049	12747	tags=35%, list=26%, signal=48%
9	HALLMARK_ANDROGEN_RESPONSE	97	0.37	1.58	0.006	0.021	0.137	8542	tags=29%, list=18%, signal=35%
10	HALLMARK_MYOGENESIS	198	0.33	1.58	0	0.019	0.137	7504	tags=28%, list=16%, signal=33%
11	HALLMARK_CHOLESTEROL_HOMEOSTASIS	74	0.37	1.54	0.008	0.022	0.174	7899	tags=28%, list=16%, signal=34%
12	HALLMARK_INTERFERON_ALPHA_RESPONSE	97	0.35	1.53	0.014	0.024	0.2	7629	tags=29%, list=16%, signal=34%
13	HALLMARK_HEME_METABOLISM	197	0.31	1.49	0.001	0.033	0.281	8536	tags=23%, list=18%, signal=28%
14	HALLMARK_PROTEIN_SECRETION	96	0.33	1.46	0.017	0.044	0.38	20804	tags=53%, list=43%, signal=93%
15	HALLMARK_XENOBIOTIC_METABOLISM	195	0.3	1.46	0.007	0.041	0.38	13038	tags=34%, list=27%, signal=46%
16	HALLMARK_MTORC1_SIGNALING	199	0.3	1.44	0.012	0.049	0.459	19787	tags=47%, list=41%, signal=79%
17	HALLMARK_KRAS_SIGNALING_DN	191	0.3	1.42	0.018	0.056	0.534	5882	tags=21%, list=12%, signal=24%
18	HALLMARK_UV_RESPONSE_UP	158	0.3	1.4	0.015	0.061	0.583	14843	tags=37%, list=31%, signal=53%
19	HALLMARK_UNFOLDED_PROTEIN_RESPONSE	112	0.31	1.39	0.026	0.067	0.642	21155	tags=54%, list=44%, signal=95%
20	HALLMARK_KRAS_SIGNALING_UP	197	0.28	1.37	0.01	0.074	0.697	15786	tags=44%, list=33%, signal=65%
21	HALLMARK_BILE_ACID_METABOLISM	109	0.31	1.37	0.04	0.071	0.702	8320	tags=22%, list=17%, signal=27%
22	HALLMARK_IL2_STAT5_SIGNALING	197	0.29	1.36	0.028	0.076	0.743	8419	tags=25%, list=17%, signal=31%
Note: Gene sets enriched in iECs with the low-SBP allele at FDR < 10% are shown. Size, number of genes in the gene set; ES, enrichment score; NES, normalized Enrichment Score; NOM p-val, nominal P-value; FDR q-val, false discovery rate q-value; rank at max, rank for the gene at the peak of list (ranked); Under “leading edge”, tags, percentage of genes in the gene set before the peak; list; percen…

### Sheet: S7
Table S7 Sequences of primers, shRNA, and sgRNA used in the study
Oligo name	Sequence (5’→3’)
CTCF-Forward primter	CATGAGAACCCATTCAGGGGA
CTCF-Reverse primer	AACGGCATTTCTTGCCTTGC
Rad21-Forward primter	ACCTGCCTGAGGAAAATCGG
Rad21-Reverse primer	TCCATTCCAAAATCACCAAAATCA
GAPDH-Forward primter	CATGTTCCAGTATGACTCCACTCACG
GAPDH-Reverse primer	CCAGTAGACTCCACGACATACTCAGCA
TRCN0000218498 (shCTCF#1)	TATGATTTCCCATCGACATTT
TRCN0000014548 (shCTCF#2)	GCCTCTTTCTTGGCAAAGTTT
TRCN0000148110 (shRad21#1)	GCCATTACTTTACCTGAAGAA
TRCN0000281202 (shRad21#2)	GCCATTACTTTACCTGAAGAA
sgRNA for SNP rs9833313
Step 1 sgRNA 1	5’-GCACUGACCACUCACCCAUG-3’
Step 1 sgRNA 2	5’-GAUGAUCCAUGUAAGGUGCU-3’
Step 2 sgRNA 1	5’-UGAUCCAUGUAAGGUGUGAG-3’
Step 2 sgRNA 2	5’-GAUCCAUGUAAGGUGGUGAG-3’
For HDR donor PCR
Forward primer	5’-GACTTCACTTACACTAACCCAGAC-3’
Reverse primer	5’-CTGCCTCTTTCCAGTTATATGACC-3’
For SHOX2 qPCR
Forward primer	5’-CTTCATGCGAGAGGAACTGAG-3’
Reverse primer	5’-CCCTATGAGAACACCTTTATGGAG-3’
For SNP rs9833313 ChIP qPCR
Forward primer	5’-GTGTAAGTCATTGACCACCAACTG-3’
Reverse primer	5’-GTTGATGATCCATGTAAGGTGCTC-3’

### Sheet: S8
Table S8 List of antibodies used
Name	Manufacturer	Cat. no.
Beta-actin	Abcam	ab219733
CTCF	Millipore-Sigma	07-729
Rad21	Abcam	ab992
HRP	Abcam	ab205718
H3K4me1	Abcam	ab8895
H3K27Ac	Millipore Sigma	MABE647
H3K27me3	Millipore Sigma	07-449
Control anti-Rabbit IgG	Antibodies Online	ABIN101961
